# snPATHO-seq: unlocking the FFPE archives for single nucleus RNA profiling

**DOI:** 10.1101/2022.08.23.505054

**Authors:** Andres F Vallejo, Kate Harvey, Taopeng Wang, Kellie Wise, Lisa M. Butler, Jose Polo, Jasmine Plummer, Alex Swarbrick, Luciano G Martelotto

## Abstract

FFPE (formalin-fixed, paraffin-embedded) tissue archives are the largest repository of clinically annotated human specimens. Despite numerous advances in technology, current methods for sequencing of FFPE-fixed single-cells are slow, labour intensive, insufficiently sensitive and have a low resolution, making it difficult to fully exploit their enormous research and clinical potential. Here we introduce single nuclei pathology sequencing (snPATHO-Seq), a sensitive and efficient high-throughput platform to profile the transcriptome of single nuclei extracted from formalin-fixed paraffin-embedded (FFPE) samples. snPATHO-Seq combines an optimised nuclei extraction protocol from archival samples with 10x Genomics probe-based technology targeting the whole transcriptome. We performed direct comparison of the Fixed RNA Profiling (FRP) and established 3’ single cell RNA-Sequencing (scRNA-Seq) workflows through a comprehensive bioinformatics analysis of matched fresh and fixed samples derived from the LNCaP prostate cancer cell line. FRP detected 2.1 times more transcripts in the fixed sample than the 3’ kit did in the fresh sample. Low mitochondrial genes detection using the FRP was translated into 99.9 percent of cells passing the QC filters, compared to 81.6 percent of cells using the v3.1 chemistry. We then optimized snPATHO-Seq and applied it to a human breast cancer metastasis to the liver collected at autopsy and preserved in FFPE, a particularly challenging sample type. Remarkably, at 28,000 reads/cell snPATHO-Seq was able to detect a median of 1850 genes/cell and 3,216 UMI counts/cell. Comparison of snPATHO-Seq with spatial transcriptomics data (10x Genomics Visium FFPE v1) derived from an adjacent section of the same sample revealed a strong correlation, validating the accuracy of the snPATHO-Seq data. Gene expression data from snPATHO-Seq was used to predict cell type composition within each spatial transcriptomic location via deconvolution. Overall, snPATHO-Seq enables high quality and sensitivity snRNA-Seq from preserved tissue samples, unlocking the vast archives of FFPE tissues and thereby allowing extensive retrospective clinical genomic studies.
