## Supplementary Table 2 for "snPATHO-seq: unlocking the FFPE archives for single nucleus RNA profiling"

### Sheet: TF_data
	Fraction of detecting cells
Transcription factor	Fixed	Fresh
NUPR1	0.991853	0.974712
FOXA1	0.990148	0.911367
NFIX	0.985601	0.906109
EHF	0.982948	0.874311
ENO1	0.980485	0.965198
SREBF1	0.979538	0.673761
ATF4	0.974801	0.964196
YBX1	0.974422	0.987481
PCBD1	0.974233	0.960441
AR	0.973285	0.964447
SREBF2	0.97177	0.79995
DDX5	0.970633	0.974211
APEX1	0.967033	0.936154
HMGN1	0.964949	0.978968
ILF3	0.964002	0.752629
JUND	0.963244	0.798698
HMG20B	0.954907	0.681773
CBX6	0.954528	0.684777
TBX3	0.952255	0.826239
TP53	0.951686	0.713821
NFE2L1	0.951686	0.532549
CNBP	0.951686	0.939409
HOXB13	0.950171	0.777917
XBP1	0.948465	0.882824
PURA	0.947707	0.929394
RUVBL1	0.94676	0.898848
DRAP1	0.945813	0.695794
NFAT5	0.943539	0.928142
MYC	0.942592	0.798448
TOB1	0.942592	0.679269
ZNF217	0.940318	0.572108
NFIC	0.940129	0.884577
SMARCA4	0.93975	0.785178
NONO	0.936718	0.90661
FUBP1	0.935013	0.662994
VHL	0.934255	0.375563
KHSRP	0.934066	0.591637
MXD4	0.932171	0.755383
ZNF24	0.931792	0.758638
MDM4	0.931413	0.616675
HNRNPD	0.931034	0.886329
NCOR2	0.929329	0.579619
SND1	0.928761	0.867802
EWSR1	0.928003	0.814221
URI1	0.928003	0.908112
HIPK2	0.926866	0.852278
SLC2A4RG	0.926487	0.672509
HSF1	0.925161	0.538307
PA2G4	0.924403	0.90686
USF2	0.923645	0.574612
MTA1	0.923077	0.492989
NELFCD	0.919856	0.636705
UBP1	0.91834	0.541562
NR2F6	0.915119	0.7331
HDAC1	0.911141	0.803455
NKX3-1	0.909814	0.6998
STAT3	0.909435	0.642714
TRIB3	0.909246	0.634952
ILF2	0.909056	0.918878
SMARCB1	0.908867	0.545318
NCOR1	0.908867	0.920881
MBD2	0.908488	0.775413
HLTF	0.908488	0.868302
HDGF	0.908299	0.794942
SAFB	0.906404	0.674512
NCOA4	0.904888	0.549574
CREG1	0.903941	0.523535
GATA2	0.901667	0.591888
KDM2A	0.900531	0.686029
MAX	0.899583	0.581873
GTF2F1	0.898636	0.497997
FUS	0.898636	0.82699
SP3	0.897878	0.534051
MTA2	0.89712	0.178017
CEBPG	0.896173	0.675013
LDB1	0.896173	0.174762
FOXO3	0.895036	0.893841
SKI	0.894657	0.352779
PCGF2	0.892383	0.511768
HES6	0.891815	0.821983
RBL2	0.890299	0.635954
ASH1L	0.888405	0.858037
COPS5	0.887836	0.735353
E2F4	0.886131	0.254382
CTNNB1	0.884805	0.661492
ZNF410	0.882342	0.388082
SCAND1	0.881394	0.961943
ELK4	0.8795	0.498247
BDP1	0.877605	0.869304
DEAF1	0.871921	0.621432
KHDRBS1	0.871732	0.917626
CREB3L4	0.86889	0.558588
CHD4	0.8651	0.714321
RBMX	0.863395	0.84026
SOX4	0.863395	0.870556
DDB1	0.863206	0.396595
FUBP3	0.862827	0.510766
MYBBP1A	0.861501	0.294692
DDIT3	0.860364	0.644967
PHF10	0.860174	0.355283
NFIA	0.859227	0.945168
TRIM25	0.859038	0.481472
CTNNBIP1	0.856385	0.710816
DR1	0.855438	0.467952
TRIM28	0.855438	0.778167
UPF1	0.852217	0.35979
EP300	0.852027	0.589885
CBFB	0.851459	0.50651
KLF9	0.846912	0.476715
SF1	0.845964	0.807211
SMAD2	0.844259	0.614171
TIAL1	0.84407	0.650976
GTF2A1	0.842365	0.561342
ASXL1	0.841417	0.62644
SRCAP	0.841038	0.268152
MLX	0.838765	0.5333
ZFHX3	0.837249	0.91337
KDM4B	0.83687	0.532048
FOXP1	0.836681	0.937907
NR1H2	0.831944	0.419629
TLE3	0.830807	0.545819
HAX1	0.830428	0.941913
PARP1	0.830239	0.928393
ZNF444	0.828344	0.391337
XRCC6	0.827397	0.937656
AIP	0.826639	0.59339
ATF7	0.825881	0.687782
ESRRA	0.825502	0.536054
CNOT8	0.825502	0.350776
TSC22D3	0.824934	0.512268
XRCC5	0.824555	0.928393
BPTF	0.824555	0.915874
LCOR	0.824365	0.675764
SRSF1	0.82266	0.670005
ZBTB16	0.822281	0.805458
HCFC1	0.820955	0.355033
ATRX	0.816597	0.937156
ZBTB7A	0.815271	0.469454
RFXANK	0.815081	0.544817
AATF	0.810724	0.56635
BIN1	0.810345	0.320481
PDCD11	0.809776	0.510015
TSG101	0.808829	0.756385
EAF1	0.808829	0.21307
MAZ	0.808071	0.885829
PIR	0.805987	0.656234
NFE2L2	0.802387	0.572359
TRRAP	0.802008	0.512519
RXRA	0.802008	0.379569
DMAP1	0.799356	0.35303
NR2F2	0.798787	0.714321
CITED2	0.798598	0.35353
PAWR	0.79784	0.759389
E4F1	0.796514	0.299199
IKBKB	0.796135	0.364797
GTF2I	0.796135	0.862293
HDAC2	0.793861	0.82699
EAPP	0.791777	0.808463
MAML1	0.790072	0.314722
ZMYND11	0.789883	0.668753
PHF8	0.789314	0.348022
POLR1A	0.788177	0.381823
RFX5	0.786472	0.223585
DEDD	0.785714	0.229344
LIMD1	0.785525	0.457937
FOXK2	0.783251	0.578618
MAFB	0.783251	0.51352
UBTF	0.781546	0.558838
CTR9	0.780599	0.54657
TGIF1	0.779841	0.373811
NFIB	0.776999	0.813971
USF1	0.767526	0.20681
ATF2	0.766199	0.304707
IRF3	0.76582	0.316975
CTCF	0.761652	0.614171
HMGN3	0.757863	0.870806
MED1	0.757673	0.495744
IRF6	0.756915	0.249374
NCOA6	0.755021	0.617927
SMAD4	0.755021	0.425388
CHD8	0.754642	0.569855
ABL1	0.754074	0.619429
NFYC	0.754074	0.541813
LMO4	0.749905	0.677266
NRIP1	0.749716	0.763145
NCOA2	0.747253	0.805709
PIAS2	0.746684	0.529544
JUN	0.746684	0.428893
BRD7	0.745926	0.713821
EHMT2	0.744979	0.364797
HSF4	0.742137	0.102904
SIN3A	0.737779	0.365048
MED15	0.736643	0.462193
CREBBP	0.736074	0.589885
ARID1A	0.733043	0.714071
CUX1	0.733043	0.848022
ZFP36L1	0.732853	0.576615
ZNF148	0.730011	0.815473
ATF5	0.72698	0.616675
ARNT	0.726412	0.361042
YY1	0.725085	0.82674
MXI1	0.724896	0.612168
LRRFIP1	0.718643	0.882574
PBX1	0.718643	0.628693
BACH1	0.717886	0.431898
NELFB	0.717317	0.319229
CDC5L	0.716559	0.549324
DNMT1	0.715801	0.563846
NCOA1	0.714854	0.822984
PITX1	0.714665	0.650476
ARID1B	0.712012	0.84652
SPEN	0.711633	0.484727
PREB	0.709928	0.219579
NFKBIA	0.709739	0.386079
HNRNPR	0.70936	0.863545
THRB	0.708033	0.851778
SUZ12	0.707465	0.727591
BARD1	0.70576	0.792439
RBBP7	0.703486	0.672008
SETBP1	0.703297	0.729344
TFDP1	0.699697	0.655984
ERCC3	0.698371	0.324987
MED23	0.697802	0.376815
KDM4C	0.695529	0.585128
REST	0.694771	0.610165
NF1	0.692118	0.771657
WWP1	0.69136	0.707812
SP1	0.690413	0.254632
HOXC6	0.689466	0.27366
TRIM24	0.686624	0.589384
THRA	0.684729	0.27316
CREB1	0.682834	0.63345
KAT6A	0.681698	0.585628
ETV1	0.679424	0.61317
RNF14	0.677719	0.377066
UPF2	0.675256	0.65323
DNMT3A	0.673551	0.318978
JDP2	0.672603	0.423385
SRF	0.671656	0.0918878
XPC	0.669382	0.511517
ZHX3	0.668624	0.556084
MAFK	0.665972	0.0886329
ZNF143	0.665782	0.418127
BTAF1	0.664077	0.465949
NFKB1	0.662941	0.551828
HDAC7	0.65953	0.198548
STAT2	0.658393	0.209564
GZF1	0.657257	0.189034
TRPS1	0.650057	0.664997
TAF12	0.648731	0.654231
SNIP1	0.648162	0.245869
SPDEF	0.648162	0.457436
PBX2	0.647594	0.0851277
ECD	0.646457	0.347772
RB1CC1	0.64532	0.778668
BCL6	0.644752	0.274161
DAXX	0.644562	0.346269
ATF3	0.639826	0.365048
HBP1	0.639636	0.352779
TCEAL1	0.638121	0.400601
WDR5	0.638121	0.361793
NR2C2	0.637363	0.39359
MTA3	0.632437	0.544316
SNW1	0.632247	0.677016
MECP2	0.629973	0.488983
CLOCK	0.626942	0.560591
ATF6	0.625805	0.567852
TCFL5	0.625047	0.381322
TBL1X	0.624668	0.84001
RREB1	0.62429	0.484477
ATM	0.62069	0.54657
EZH2	0.619363	0.452429
BMI1	0.619174	0.319229
NFRKB	0.618037	0.312218
CREM	0.617848	0.535303
YEATS4	0.615953	0.576865
CREB3	0.611216	0.370055
KAT5	0.610648	0.282173
SIM2	0.609511	0.253881
SFPQ	0.609132	0.910866
GTF3A	0.608185	0.897346
CDCA7L	0.603638	0.323235
EIF2AK2	0.60269	0.516525
ELF3	0.600227	0.215573
KLF10	0.600038	0.204306
PRDM2	0.599848	0.470205
TOP2B	0.594543	0.633701
E2F3	0.594543	0.458688
CEBPB	0.593028	0.79995
STAT1	0.589049	0.354532
NFKB2	0.587533	0.0565849
ATF1	0.586586	0.443665
RELA	0.586586	0.296695
TSC22D1	0.58526	0.85328
HEXIM1	0.580333	0.210315
NFYB	0.57806	0.442163
RBPJ	0.574839	0.762644
NFATC3	0.574839	0.414372
TBP	0.574839	0.236355
SIRT2	0.573513	0.406109
GTF2B	0.573513	0.568353
ING4	0.570102	0.317977
TRIM16	0.569723	0.480471
TBPL1	0.567639	0.573861
GABPB2	0.563471	0.37306
POU2F1	0.562903	0.614672
GABPB1	0.561576	0.310966
KLF16	0.561387	0.130195
MBD1	0.560629	0.247371
MEF2D	0.559871	0.219329
PIAS4	0.552671	0.184026
PIAS3	0.552482	0.142714
KLF3	0.551914	0.375814
ZNF76	0.547935	0.255383
ELL	0.543956	0.216324
CEBPZ	0.543767	0.46695
HTATIP2	0.543388	0.374562
TP53BP1	0.54263	0.442414
ELF2	0.542251	0.528793
JUNB	0.540925	0.207812
CBX8	0.539977	0.157737
VEZF1	0.539219	0.297947
HIF1A	0.538083	0.628192
ONECUT2	0.535051	0.332499
HDAC3	0.53202	0.352028
STAT5B	0.53202	0.364797
HDAC10	0.526904	0.0786179
MEN1	0.525199	0.142714
ZBTB14	0.52482	0.132198
SUGP1	0.52482	0.228343
ERCC2	0.522925	0.123936
DEK	0.522925	0.844767
SP2	0.521789	0.251377
SIRT5	0.520652	0.367051
TCF3	0.520083	0.294442
NFIL3	0.518947	0.20005
PHB2	0.517431	0.923385
MLLT10	0.516484	0.620431
TAF4	0.515915	0.164497
PIAS1	0.514778	0.589384
ZNF239	0.51402	0.270906
DENND4A	0.513831	0.502754
SIRT3	0.513642	0.372559
ZBTB5	0.513452	0.177016
TRERF1	0.511557	0.501252
TCF12	0.509663	0.780421
E2F5	0.509094	0.28643
DBP	0.507579	0.308212
ZNF160	0.5	0.261392
MCM6	0.499053	0.221582
ZNF335	0.497916	0.201302
HIVEP2	0.493179	0.507261
GABPA	0.486927	0.284176
SMURF2	0.486737	0.503005
NFYA	0.483516	0.157737
MCM2	0.481811	0.138458
ERF	0.481243	0.0823736
PKNOX1	0.480864	0.457436
TBC1D22A	0.472149	0.597146
MAFG	0.471959	0.308212
NCOA3	0.47177	0.474211
TFPT	0.470822	0.221582
FOXM1	0.46798	0.230346
ZHX2	0.466086	0.464196
ZNF300	0.465517	0.121683
CRTC1	0.462865	0.346269
NRF1	0.461538	0.517526
ZNF175	0.461349	0.0721082
SIRT1	0.454528	0.259639
HSF2	0.45377	0.20005
RFXAP	0.452444	0.203305
TAF1	0.449413	0.421883
TEAD4	0.448465	0.157737
MEF2A	0.44676	0.567101
ETV6	0.443918	0.475714
ZNF202	0.441645	0.0841262
PTTG1	0.441645	0.511517
TFAP2C	0.441455	0.140461
RFX3	0.440129	0.481222
NR1H3	0.437666	0.212819
KLF15	0.427624	0.0801202
ELF1	0.425919	0.453931
CNOT7	0.423077	0.821983
APC	0.422319	0.508513
PER2	0.421751	0.204056
ZNRD1	0.421751	0.334502
JARID2	0.421561	0.58688
TFAP4	0.419667	0.224086
HMGB2	0.419477	0.472459
E2F6	0.418909	0.183525
RORC	0.41853	0.146219
BTG2	0.41834	0.189284
EGF	0.417961	0.371557
HIRA	0.414172	0.221332
SMAD1	0.413414	0.374562
TTF2	0.413414	0.34026
MTF1	0.410004	0.302704
ETV3	0.40792	0.141963
KLF11	0.406214	0.118928
TEAD1	0.405836	0.497246
CEBPA	0.404888	0.143465
HDAC5	0.402615	0.142964
BRPF1	0.402425	0.0781172
PLAGL2	0.399394	0.198548
SMAD3	0.399015	0.19304
VDR	0.398636	0.131197
RARA	0.397689	0.0698548
KAT2B	0.396362	0.196294
DDB2	0.396173	0.305709
ZBTB17	0.392573	0.133951
CEBPD	0.391057	0.335503
IRF7	0.390678	0.0898848
TEF	0.38992	0.0998998
PPARD	0.385373	0.178518
MCM5	0.380447	0.154231
SMG6	0.3795	0.527291
ZBTB2	0.376279	0.155984
ELK1	0.376279	0.205308
FOSL2	0.375521	0.063345
RFX1	0.370974	0.17326
MLLT3	0.366237	0.44642
RB1	0.36169	0.425638
HDAC11	0.361311	0.11317
NR3C2	0.357901	0.370305
PER1	0.357332	0.0510766
SP4	0.355059	0.156985
HLF	0.354301	0.151728
BCL3	0.353543	0.0523285
ZSCAN21	0.352406	0.150976
KLF13	0.347101	0.197046
E2F1	0.343122	0.132949
SKIL	0.341038	0.255133
HINFP	0.338196	0.139209
MYBL2	0.337628	0.190285
NOTCH3	0.33346	0.07336
PML	0.32967	0.10015
GLI3	0.324365	0.170005
L3MBTL1	0.321144	0.206059
ARID3A	0.320008	0.224086
ZNF382	0.319818	0.130446
TRAF6	0.31565	0.107661
IRF2	0.312997	0.203305
SCD5	0.310534	0.222834
GRHL1	0.307313	0.169755
HDAC4	0.303714	0.349775
CBX7	0.302198	0.107661
ARNTL2	0.300872	0.185278
BTF3	0.296893	0.984477
FOXO1	0.293482	0.234101
UHRF1	0.291398	0.0963946
ZNF224	0.29083	0.107161
TFAP2A	0.287988	0.116425
HNF1B	0.285904	0.0888833
ZIC2	0.284388	0.257136
EED	0.282683	0.177516
ZNF350	0.279651	0.124186
MEIS1	0.275104	0.227341
SUPT3H	0.268852	0.501252
MSX1	0.267336	0.170005
PPARA	0.264684	0.250876
HOXA10	0.264305	0.243615
NR4A1	0.262789	0.0731097
NFKBIB	0.258431	0.141713
RARG	0.253505	0.0535804
FOXO4	0.248958	0.00901352
ZFP36	0.2482	0.055333
TAF5	0.2446	0.135453
KLF6	0.244221	0.123686
PPARG	0.243274	0.185779
TCF19	0.242895	0.0996495
SEC14L2	0.242516	0.164997
NR1D1	0.23759	0.0330496
LMX1B	0.233611	0.0921382
SP100	0.230769	0.155734
MLXIPL	0.23039	0.067351
NAB2	0.229822	0.0300451
GATA6	0.226412	0.0655984
MITF	0.224138	0.21332
REL	0.222622	0.175263
MAF	0.220917	0.0803706
SATB2	0.220349	0.142464
ZNF267	0.217317	0.132198
MZF1	0.216938	0.302454
SMAD7	0.212959	0.107161
MXD1	0.208033	0.0963946
IRF9	0.203297	0.035303
ZNF383	0.201023	0.108663
ING2	0.197992	0.210065
MEF2B	0.192497	0.129194
NFATC1	0.188708	0.0560841
BRCA1	0.187571	0.270656
SOX9	0.185108	0.0838758
RBL1	0.182455	0.252379
TCF7L2	0.180182	0.248373
SERTAD1	0.179235	0.0841262
HOXC13	0.174877	0.0796194
ID3	0.17393	0.122434
ARNTL	0.17393	0.115173
IRF5	0.162562	0.0520781
APBB1	0.160856	0.0668503
NRL	0.156878	0.252128
KLF4	0.154415	0.0400601
BRCA2	0.149678	0.163746
NFKBIZ	0.146646	0.0550826
TRIP6	0.144941	0.0235353
GSC	0.140205	0.0983976
PAX1	0.137173	0.0435653
KLF5	0.131679	0.0403105
SIX1	0.130731	0.0518277
NPAS2	0.129784	0.115674
HOXC9	0.127321	0.159489
KLF2	0.124479	0.0322984
RARB	0.1241	0.409114
ETS2	0.120121	0.0570856
RAD51	0.119742	0.063345
ELK3	0.111974	0.0821232
MSX2	0.108753	0.0383075
RFX2	0.104775	0.238358
TFEB	0.103069	0.0535804
LHX2	0.102122	0.0543315
FOS	0.101554	0.0105158
E2F7	0.0973854	0.0445669
ING1	0.0949223	0.0756134
TP73	0.0945434	0.0187782
ID2	0.0928382	0.195043
NAB1	0.0913225	0.0295443
BRIP1	0.091133	0.122934
ELF4	0.0907541	0.0182774
WWTR1	0.0860174	0.051327
NFATC4	0.0845017	0.0182774
FOXP3	0.0831754	0.0107661
MYB	0.0769231	0.0230346
POU2F3	0.0767336	0.0498247
ID1	0.0750284	0.0463195
E2F2	0.0729443	0.0348022
E2F8	0.0729443	0.0315473
HMGA1	0.0727548	0.700801
IRF1	0.0674498	0.0350526
SNAI2	0.0672603	0.0122684
TCF4	0.0668814	0.211067
LEF1	0.0649867	0.0508262
TNFAIP3	0.0593028	0.0105158
HES1	0.0579765	0.0488232
RORA	0.0536188	0.514271
OTX1	0.0532399	0.0175263
NPAS1	0.0507768	0.0463195
KLF8	0.04964	0.0267902
MYBL1	0.04964	0.0398097
ETV2	0.0485032	0.14697
EPAS1	0.0485032	0.00901352
CRABP2	0.0477454	0.00125188
EBF3	0.047177	0.0177767
FOXH1	0.0466086	0.00650976
FOXL2	0.0462296	0.0115173
KLF7	0.043956	0.0272909
RELB	0.0431982	0.0272909
SIRT4	0.0431982	0.0338007
RUNX1	0.0418719	0.0403105
TWIST1	0.0409246	0.0485729
FOXN4	0.0403562	0.0127692
NFATC2	0.0392194	0.0247872
HOXA5	0.0390299	0.0115173
PLAGL1	0.0378931	0.0380571
PDX1	0.0371353	0.00650976
HOXA1	0.0367563	0.0102654
SHOX2	0.0356196	0.0548322
HESX1	0.0356196	0.055333
EGR1	0.0344828	0.00475714
POU4F1	0.0344828	0.0127692
STAT6	0.032967	0.0127692
ARX	0.0327776	0.0455684
HLX	0.0320197	0.00300451
ETS1	0.0314513	0.0105158
SPIC	0.0312618	0.00676014
NR5A2	0.0295567	0.0247872
STAT5A	0.0287988	0.00550826
FOXN1	0.0261463	0.00676014
HOPX	0.0253884	0.0192789
NR2F1	0.0250095	0.0092639
PPARGC1A	0.0250095	0.0130195
FOSB	0.0240621	0.00676014
HNF4G	0.0234937	0.0768653
SPI1	0.0233043	0.0242864
MAFF	0.0231148	0.0117677
FOXD3	0.0229254	0.00851277
BHLHE41	0.0225464	0.00350526
GBX2	0.022357	0.00876314
NR3C1	0.021978	0.0135203
TBX5	0.0215991	0.0107661
SLA2	0.0210307	0.0142714
AHR	0.0210307	0.0102654
ETV5	0.0189466	0.0182774
ESRRG	0.0185676	0.157987
HEY1	0.0174308	0.00726089
BARX2	0.0168624	0.00575864
HOXC10	0.0159151	0.002003
HOXB7	0.0151573	0.0170255
EVX1	0.0142099	0.000751127
ISL1	0.0132626	0.00575864
PGR	0.0128837	0.0237857
HIC1	0.0128837	0.00175263
GLIS3	0.0119363	0.0463195
SNAI1	0.010989	0.0157737
TRIM22	0.0106101	0.0170255
ETV4	0.0104206	0.0117677
TFCP2	0.00966275	0.0107661
EOMES	0.00928382	0.00275413
TCF7	0.00928382	0.0583375
PRDM1	0.00890489	0.00450676
SOX6	0.00852596	0.310716
SMARCA1	0.00776809	0.00575864
CREB5	0.00757863	0.0147722
LMO2	0.0071997	0.00325488
GLI1	0.00682077	0.00901352
NR4A2	0.0066313	0.0312969
ONECUT1	0.0066313	0.00175263
LHX4	0.0066313	0.0300451
HOXB4	0.00644183	0
PLAG1	0.00625237	0.00575864
HOXA9	0.00625237	0.00250376
ZEB1	0.00587344	0.0127692
NKX2-2	0.00549451	0.002003
FOXJ1	0.00549451	0.000250376
FOSL1	0.00549451	0.0010015
TFCP2L1	0.00473664	0.0010015
POU3F2	0.00473664	0.00325488
PAX8	0.00454718	0.00550826
GFI1	0.00397878	0.000751127
HOXC8	0.00378931	0.002003
KCNIP3	0.00359985	0.0520781
FHL2	0.00341038	0.002003
GATA4	0.00322092	0.00300451
HOXA7	0.00322092	0.00550826
HOXA11	0.00322092	0.00375563
MAFA	0.00303145	0.00150225
HR	0.00284199	0.000250376
BACH2	0.00265252	0.0127692
PROX1	0.00265252	0.000500751
TBX2	0.00246305	0
NR2E3	0.00246305	0.002003
GCM1	0.00227359	0
HHEX	0.00208412	0.00175263
BCL11A	0.00208412	0.00175263
WT1	0.00208412	0.00225338
SALL4	0.00189466	0.000250376
NFE2	0.00189466	0
HDAC9	0.00189466	0.00300451
POU3F1	0.00189466	0.000751127
HNF4A	0.00170519	0.0010015
KLF12	0.00170519	0.00250376
ATOH1	0.00151573	0.000500751
FOXC1	0.00151573	0.0010015
POU2F2	0.00151573	0.00650976
SP7	0.00132626	0.00150225
DLX3	0.00132626	0.000751127
RUNX2	0.00132626	0.0458187
GLI2	0.00132626	0.00225338
ZBTB32	0.00132626	0.0217827
SALL3	0.00132626	0.00150225
BATF	0.00113679	0.00350526
MEIS2	0.000947329	0.00150225
TWIST2	0.000947329	0.00125188
NR4A3	0.000757863	0.0010015
LYL1	0.000757863	0.002003
ESRRB	0.000568397	0.00826239
KLF1	0.000378931	0.00275413
MEF2C	0.000378931	0.00325488
MYOCD	0.000378931	0.00250376
ZNF423	0.000378931	0.00350526
DACH1	0.000378931	0.002003
FOXP2	0.000378931	0.00400601
POU2AF1	0.000378931	0.00375563
ERG	0.000189466	0.00375563
HIF3A	0.000189466	0.00250376
ESR1	0.000189466	0.00275413
SOX5	0.000189466	0.00876314
LMO3	0	0.00425638
NPAS3	0	0.002003
CIITA	0	0.00425638
SOX10	0	0.00175263
ETV7	0	0.00400601
